# Comparative venom analysis between melanistic and normally-colored phenotypes of the common adder (*Vipera berus*)

**DOI:** 10.1101/2024.03.18.585504

**Authors:** Lennart Schulte, Lilien Uhrig, Johanna Eichberg, Michael Schwartze, Ingve Auth, Miriam Schulz, Thomas Lindner, Paul Hien, Kornelia Hardes, Andreas Vilcinskas, Tim Lüddecke

**Affiliations:** Institute for Insect Biotechnology, Justus Liebig University Giessen, Heinrich-Buff-Ring 58, 35392 Giessen, Germany; Department of Bioresources, Fraunhofer Institute for Molecular Biology and Applied Ecology, Ohlebergsweg 12, 35392 Giessen, Germany; LOEWE-Centre for Translational Biodiversity Genomics, Senckenberganlage 25, 60325 Frankfurt, Germany; Institute for Landscape Ecology, University of Münster, GEO 1, Heisenbergstraße 2, 48149 Münster, Germany; Institute for Zoology and Evolutionary Biology, University of Regensburg, Universitätsstraße 31, 93053 Regensburg, Germany; Natural History Museum – Leibniz Institute for Evolution and Biodiversity Science, Invalidenstraße 43, 10115 Berlin, Germany; Venture for Interconnection, Protection, Education and Research in Adders e.V. (VIPERA), Brunnenplatz 9, 92355 Velburg, Germany

## Abstract

Snake venom is an ecologically-relevant functional trait directly linked with a snake’s fitness and survival, facilitating predation and defense. Snake venom variation occurs at all taxonomic levels, but the study of variation at intraspecific level is still in its early stages. The common adder (*Vipera berus*) exhibits considerable variation in color phenotypes across its distribution range. Melanistic (fully black) individuals are the subject of myths and fairytales, and in German folklore such “hell adders” are considered more toxic than their normally-colored conspecifics. However, these claims have never been formally tested. Here, we provide the first comparative analysis of venoms from melanistic and normally-colored common adders. Specifically, we compared the venom profiles by SDS-PAGE and RP-HPLC, and tested the protease, phospholipase A_2_ and cytotoxic activities of the venoms of both phenotypes. Phospholipase A_2_ activity was similar in both phenotypes, whereas general protease activity was higher in the melanistic venom, which was also more cytotoxic at two concentrations (6.25 and 12.5 µg/ml). These minor differences between the venoms of melanistic and normally-colored adders are unlikely to be of clinical relevance in the context of human envenomation. In light of our results, the claim that melanistic adders produce more toxic venom than their normally-colored conspecifics appears rooted entirely in folklore.
