## Supplementary Table S1-S4 for "Comparative venom analysis between melanistic and normally-colored phenotypes of the common adder (*Vipera berus*)"

### Sheet: Table S1
Table S1:	Phospholipase A2 activity of crude venom pools (concentrations: 3.125, 6.25, 12.5, 25 and 50 µg/ml) from melanistic (MEL) and cryptic (CRY) Vipera berus. Normalized against buffer (negative control, 0%) and 5 U/ml purified bee PLA2 (positive control, 100%) treatment.
	Assay was performed in triplicates (1, 2, 3) as well as mean and standard deviations (SD) calculated.
		Neg. control	Pos. Control		MEL	CRY		MEL	CRY		MEL	CRY		MEL	CRY		MEL	CRY
		0 U/ml	5 U/ml		3.125 µg/ml			6.25 µg/ml			12.5 µg/ml			25 µg/ml			50 µg/ml
	1	-0.685273	99.4518		39.9826	38.9733		57.7374	68.166		76.1276	87.8644		100.461	99.0032		101.134	97.2838
	2	0.0996761	99.7508		46.1126	33.5161		64.6524	60.0548		84.6873	88.4251		100.274	99.7134		105.283	98.4052
	3	0.585597	100.797		39.534	44.0942		64.615	64.7271		82.3698	79.1552		103.377	95.5644		97.994	103.601
	mean	0	100		41.8764	38.8612		62.3349	64.316		81.0615	85.1483		101.371	98.0937		101.47	99.7633
	SD	0.523596	0.576917		3.00106	4.31923		3.251	3.3241		3.61485	4.24388		1.42049	1.81182		2.98514	2.75189

### Sheet: Table S2
Table S2:	Protease activity of crude venom pools (concentrations: 25, 50, 100, 200 and 400 µg/ml) from melanistic (MEL) and cryptic (CRY) Vipera berus. Normalized against double-distilled water (negative control, 0%) and 1.66 µg/ml Trypsin (positive control, 100%) treament.
	Assay was performed in triplicates (1, 2, 3) as well as mean and standard deviations (SD) calculated.
		Neg. control	Pos. Control		MEL	CRY		MEL	CRY		MEL	CRY		MEL	CRY		MEL	CRY
		0 µg/ml	166 µg/ml		25 µg/ml			50 µg/ml			100 µg/ml			200 µg/ml			400 µg/ml
	1	-0.715503	100.375		6.23509	0.204429		10.5281	3.57751		22.8961	8.48382		35.4685	15.5366		47.3254	27.2913
	2	-0.102215	97.615		6.03066	4.59966		10.6303	3.27087		22.2828	8.07496		34.3441	15.8433		46.8143	29.3356
	3	0.817717	102.01		10.1193	-0.102215		11.2436	3.37308		22.2828	8.07496		31.6865	15.4344		43.8501	27.9046
	mean	7.03141e-16	100		7.46167	1.56729		10.8007	3.40716		22.4872	8.21124		33.833	15.6048		45.9966	28.1772
	SD	0.630093	1.81381		1.88105	2.14786		0.315967	0.127484		0.289107	0.192738		1.5857	0.173731		1.53208	0.856545

### Sheet: Table S3
Table S3:	Cytotoxicity of crude venom pools (concentrations: 1.56, 3.125, 6.25, 12.5 and 25 µg/ml) from melanistic (MEL) and cryptic (CRY) Vipera berus against canine MDCKII cells. Normalized against Media (negative control, 0% growth) and 100 µM Inonomycin (positive control, 100% growth) treatment.
	Assay was performed in triplicates (1, 2, 3) as well as mean and standard deviations (SD) calculated.
		Neg. control	Pos. control		MEL	CRY		MEL	CRY		MEL	CRY		MEL	CRY		MEL	CRY
		0 µM	100 µM		1.56 µg/ml			3.125 µg/ml			6.25 µg/ml			12.5 µg/ml			25 µg/ml
	1	4.5226	100.202		-16.5282	-16.6758		1.59731	-23.8379		14.2775	-8.90936		71.6754	31.0867		97.825	98.9984
	2	-2.08447	99.5066		-16.3854	-20.7885		3.79889	-27.5314		16.3994	-19.4558		71.7644	31.5013		100.366	100.216
	3	-2.43813	100.291		-14.9614	-19.6409		-9.88134	-22.2804		10.4996	-14.411		73.9496	34.1174		100.347	99.7385
	mean	4.29286e-15	100		-15.9583	-19.0351		-1.49504	-24.5499		13.7255	-14.2587		72.4631	32.2351		99.5128	99.651
	SD	3.20122	0.350774		0.707362	1.7328		5.99773	2.20204		2.43998	4.30693		1.05171	1.34168		1.19353	0.501035

### Sheet: Table S4
Table S4:	Cytotoxicity of crude venom pools (concentrations: 5, 10, 20, 40 and 80 µg/ml) from melanistic (MEL) and cryptic (CRY) Vipera berus against purified equine erythrocytes. Normalized against Buffer (negative control, 0% lysis) and 1% Triton X-100 (positive control, 100% lysis) treatment.
	Assay was performed in triplicates (1, 2, 3) as well as mean and standard deviations (SD) calculated.
		Neg. control neg. control	Pos. Control		MEL	CRY		MEL	CRY		MEL	CRY		MEL	CRY		MEL	CRY
		0	0.01		5 µg/ml			10 µg/ml			20 µg/ml			40 µg/ml			80 µg/ml
	1	0.820918	100.152		0.912131	1.91548		0.820918	2.18912		0.547279	1.64184		0.273639	1.09456		-3.79751e-15	0.547279
	2	-0.273639	100.243		2.00669	2.00669		2.18912	1.91548		2.00669	1.09456		1.82426	0.273639		1.64184	-0.547279
	3	-0.547279	99.6047		1.3682	2.46275		1.45941	2.0979		0.912131	2.0979		0.273639	2.0979		-0.273639	2.18912
	mean	0	100		1.42901	2.12831		1.48981	2.0675		1.15537	1.61143		0.790514	1.15537		0.456066	0.729705
	SD	0.591129	0.281959		0.448915	0.239404		0.558978	0.113763		0.62013	0.410177		0.730971	0.745992		0.845876	1.12455
